# The MADS-box transcription factor PHERES1 controls imprinting in the endosperm by binding to domesticated transposons

**DOI:** 10.1101/616698

**Authors:** Rita A. Batista, Jordi Moreno-Romero, Yichun Qiu, Joram van Boven, Juan Santos-González, Duarte D. Figueiredo, Claudia Köhler

## Abstract

MADS-box transcription factors are ubiquitous in eukaryotic organisms and play major roles during plant development. Nevertheless, their function in seed development remains largely unknown. Here we show that the imprinted *Arabidopsis thaliana* MADS-box TF PHERES1 (PHE1) is a master regulator of paternally expressed imprinted genes, as well as of non-imprinted key regulators of endosperm development. PHE1 binding sites show distinct epigenetic modifications on maternal and paternal alleles, correlating with parental-specific transcriptional activity. Importantly, we show that the CArG-box-like DNA-binding motifs bound by PHE1 have been distributed by RC/Helitron transposable elements. Our data provide an example of molecular domestication of these elements, which by distributing PHE1 binding sites throughout the genome, have facilitated the recruitment of crucial endosperm regulators into a single transcriptional network.
