## Supplementary File 1 for "The MADS-box transcription factor PHERES1 controls imprinting in the endosperm by binding to domesticated transposons"

### Sheet: PHE1 ChIP-seq
PHE1 ChIP-seq read mapping and peak calling information. Peak calling was done using the ChIP sample and its respective Input sample as control. The fraction of peaks present in both replicates was determined as the percentage of peaks where spatial overlap between Replicate 1 and Replicate 2 peaks is observed (see Methods).
Sample	Nr. of sequenced reads	% of mapped reads	Nr. of called ChIP-seq peaks	% of ChIP-seq peaks present in both replicates
Replicate 1 PHE1::PHE1-GFP ChIP	17037975	65.3	2818	88.5
Replicate 1 PHE1::PHE1-GFP Input	24276095	71.1
Replicate 2 PHE1::PHE1-GFP ChIP	21838147	70.5	4521	55.2
Replicate 2 PHE1::PHE1-GFP Input	23372778	70.7
Annotation of PHE1 ChIP-seq peaks within genomic features of interest. Annotation for each individual replicate, as well as for common peaks is presented. Common peaks are defined as the overlapping peak regions between Replicate 1 and Replicate 2 (see Methods). Promoter region was considered as the 1000 bp upstream, plus the 100 bp downstream of the TSS.
Sample	Total nr. of peaks	Average distance to nearest TSS (bp)	Associated genomic feature (% of peaks)			Nr.of targeted genes
			Promoter	Gene body	Intergenic
Replicate 1 peaks	2818	837	68.5	16.1	15.3	2319
Replicate 2 peaks	4521	792	68.1	18.1	13.8	3430
Common peaks	2494	761	71.5	15.3	13.3	1942
(PHE1 binding sites)

### Sheet: H3K27me3 ChIP-seq
H3K27me3 ChIP-seq read mapping and purity information.
Sample	Nr. trimmed reads	% of mapped reads	Nr. of Ler reads	Nr. of Col reads	Purity (%)
Ler x Col 4x	30337933	68.3	1844412	1563394	95.7
Replicate 1 Input
Ler x Col 4x	22644505	73.3	1439255	1211446
Replicate 1 H3 ChIP
Ler x Col 4x	27448642	61.5	1214486	681823
Replicate 1 H3K27me3 ChIP
Ler x Col 4x	40500367	66.4	2720117	2483912	97.7
Replicate 2 Input
Ler x Col 4x	32322049	71.9	2304635	2068612
Replicate 2 H3 ChIP
Ler x Col 4x	34978215	63	2681981	1636717
Replicate 2 H3K27me3 ChIP
